# Microglia drive demyelination via multiple sclerosis antibodies and BTK signaling

**DOI:** 10.64898/2026.08.25.747169

**Authors:** Lindsay A. Osso, Helena J. Barr, Michael E. Stockton, Maureen Wentling, Stephanie Karas, Rongchen Huang, Graham C. Peet, Katherine S. Given, Arlo Simmerman, Crystal R. McClain, Mohammad Mansoor, Dustin P. Fykstra, Kellie Horan, Clara Mutschler, Connon I. Thomas, Anza Darehshouri, Lan Lee, Ross C. Gruber, Dimitry Ofengeim, Anna Williams, Wendy B. Macklin, Gregory P. Owens, Jeffrey L. Bennett, Ethan G. Hughes

## Abstract

Microglia are the predominant immune cells in multiple sclerosis (MS) demyelinating lesions, where they phagocytose myelin, but whether they destroy myelin or merely scavenge its debris is unknown. Here, we explore whether pathogenic autoantibodies found in MS may induce the phagocytic destruction of myelin by microglia. Applying patient-derived, myelin-targeting antibodies to the mouse cortex, we developed an *in vivo* model of MS with focal demyelination that depended on epitope specificity and Fc gamma receptor and complement binding. Longitudinal monitoring of microglia-myelin interactions using *in vivo* two-photon microscopy revealed rapid microglial envelopment of intact myelin driving myelin loss, while single-cell RNA sequencing identified a demyelination-associated microglial signature. Parallel changes were observed in human MS lesions, where microglia enveloped intact myelin and similar genes were upregulated. Inhibition of Bruton’s tyrosine kinase (BTK) limited microglial transcriptional changes and prevented myelin loss following microglial envelopment. These findings directly implicate microglia in pathological myelin loss and support BTK inhibition as a therapeutic strategy to prevent demyelination by modulating microglia behavior.
