## Extended Data Table 2 for "Microglia drive demyelination via multiple sclerosis antibodies and BTK signaling"

### Sheet: Fig 3_one_v_all_cluster_genes
cluster	gene	p_val	avg_log2FC	pct.1	pct.2	p_val_adj
Homeostatic	Cst3	3.97402e-288	0.834697	1	1	1.23405e-283
Homeostatic	P2ry12	1.34448e-190	0.808339	0.996	0.981	4.17502e-186
Homeostatic	Selplg	2.71575e-175	0.695756	0.998	0.984	8.43322e-171
Homeostatic	Serinc3	4.63457e-145	0.53754	0.999	0.998	1.43917e-140
Homeostatic	Hexb	6.48391e-122	0.388246	1	0.997	2.01345e-117
Homeostatic	Tmem119	1.19274e-107	0.554052	0.992	0.969	3.70383e-103
Homeostatic	Siglech	1.12565e-106	0.637723	0.986	0.948	3.49547e-102
Homeostatic	Rnase4	5.30777e-105	0.711826	0.963	0.926	1.64822e-100
Homeostatic	Vsir	9.19074e-95	0.509983	0.992	0.985	2.854e-90
Homeostatic	Gpr34	4.8688e-93	0.588315	0.987	0.968	1.51191e-88
Demyelination	Cd83	7.64469e-219	1.44859	0.971	0.757	2.37391e-214
Demyelination	Hcar2	5.75627e-190	2.91329	0.459	0.098	1.78749e-185
Demyelination	Cd244	1.17431e-176	3.10686	0.324	0.043	3.6466e-172
Demyelination	Socs3	3.27878e-175	1.35955	0.973	0.813	1.01816e-170
Demyelination	Id2	2.3298e-170	1.86363	0.814	0.441	7.23474e-166
Demyelination	Junb	3.55019e-167	0.802735	0.998	0.959	1.10244e-162
Demyelination	Cd63	2.84153e-155	1.02097	0.975	0.83	8.8238e-151
Demyelination	Apoe	1.60752e-152	1.78801	0.903	0.652	4.99184e-148
Demyelination	Ier3	5.44774e-149	1.23658	0.966	0.763	1.69169e-144
Demyelination	Nfkbia	1.00015e-143	1.06931	0.987	0.866	3.10577e-139
IFN response	Ifit3	0	6.60826	0.625	0.025	0
IFN response	Ifit2	0	6.32899	0.419	0.012	0
IFN response	Irf7	2.42745e-300	5.24582	0.562	0.033	7.53796e-296
IFN response	Rtp4	2.21801e-291	4.03618	0.801	0.088	6.88758e-287
IFN response	Ifit3b	1.20022e-290	7.47115	0.296	0.003	3.72705e-286
IFN response	Slfn5	1.32183e-280	4.66966	0.629	0.049	4.10468e-276
IFN response	Oasl2	3.39248e-271	5.29603	0.446	0.02	1.05347e-266
IFN response	Usp18	3.62572e-267	5.13874	0.446	0.02	1.1259e-262
IFN response	Ifitm3	1.96266e-219	4.16859	0.745	0.11	6.09463e-215
IFN response	Mx1	2.77141e-212	5.11772	0.393	0.022	8.60607e-208
Proliferative	Birc5	0	9.86672	0.95	0.002	0
Proliferative	Ccnb2	0	8.93719	0.9	0.004	0
Proliferative	Kif20a	0	10.0742	0.75	0.002	0
Proliferative	Mki67	0	9.86021	0.7	0.002	0
Proliferative	Cenpe	0	8.50233	0.7	0.003	0
Proliferative	Cdc20	0	9.42122	0.6	0.002	0
Proliferative	Ccna2	0	9.59575	0.55	0.001	0
Proliferative	Pbk	0	11.4929	0.45	0	0
Proliferative	Knl1	0	9.10168	0.45	0.001	0
Proliferative	Shcbp1	0	9.11694	0.45	0.001	0
Monocytes	Ms4a7	0	11.258	1	0.002	0
Monocytes	Pf4	0	10.9	1	0.007	0
Monocytes	F13a1	0	12.0162	0.929	0.001	0
Monocytes	Cd38	0	11.3198	0.75	0	0
Monocytes	Cbr2	0	9.51953	0.75	0.004	0
Monocytes	Clec4n	0	10.3365	0.714	0.002	0
Monocytes	Cp	0	7.94415	0.643	0.003	0
Monocytes	Ifi203	0	13.6914	0.607	0	0
Monocytes	Cd163	0	12.0282	0.607	0	0
Monocytes	Iqgap2	0	10.341	0.607	0	0

### Sheet: Fig 6_one_v_all_cluster_genes
cluster	gene	p_val	avg_log2FC	pct.1	pct.2	p_val_adj
Homeostatic	Cst3	0	0.825393	1	1	0
Homeostatic	Hexb	8.37511e-149	0.415799	0.999	0.999	2.60072e-144
Homeostatic	Selplg	1.08084e-148	0.637805	0.994	0.991	3.35633e-144
Homeostatic	P2ry12	5.34484e-145	0.704642	0.992	0.987	1.65973e-140
Homeostatic	Serinc3	1.14801e-113	0.469542	0.997	0.998	3.56493e-109
Homeostatic	C1qa	7.97072e-88	0.259259	0.999	0.999	2.47515e-83
Homeostatic	C1qb	1.67927e-87	0.25083	0.999	1	5.21463e-83
Homeostatic	Siglech	1.62051e-81	0.569163	0.977	0.966	5.03217e-77
Homeostatic	Calm2	2.61493e-79	0.608174	0.933	0.896	8.12014e-75
Homeostatic	Rnase4	8.55758e-72	0.594034	0.948	0.922	2.65739e-67
Demyelination	Socs3	2.46668e-224	1.40615	0.979	0.793	7.65979e-220
Demyelination	Junb	1.99268e-211	0.945589	0.999	0.933	6.18787e-207
Demyelination	Cd83	2.07876e-206	1.58734	0.913	0.621	6.45517e-202
Demyelination	Ier3	5.10612e-201	1.36338	0.962	0.691	1.5856e-196
Demyelination	Nfkbia	9.32829e-197	1.27198	0.983	0.795	2.89671e-192
Demyelination	Nfkbiz	1.27369e-175	1.45074	0.865	0.478	3.95518e-171
Demyelination	Zfp36	2.42594e-173	0.835168	0.998	0.9	7.53328e-169
Demyelination	Actg1	6.04464e-161	0.719591	1	0.982	1.87704e-156
Demyelination	Id2	2.11021e-158	1.80783	0.771	0.428	6.55282e-154
Demyelination	Ccl4	1.33323e-154	1.34502	0.932	0.695	4.14009e-150
IFN response	Ifit3	0	6.21127	0.651	0.025	0
IFN response	Oasl2	1.99698e-268	5.58985	0.512	0.02	6.20124e-264
IFN response	Slfn5	7.18087e-254	4.79349	0.67	0.048	2.22988e-249
IFN response	Ifit2	1.49625e-245	6.44219	0.388	0.01	4.6463e-241
IFN response	Irf7	4.3068e-238	5.18933	0.569	0.034	1.33739e-233
IFN response	Rtp4	3.47889e-231	4.07588	0.761	0.077	1.0803e-226
IFN response	Usp18	1.67958e-215	5.21219	0.426	0.017	5.21561e-211
IFN response	Ifit3b	1.49442e-200	7.23188	0.258	0.003	4.64062e-196
IFN response	Ifitm3	1.49788e-151	4.21187	0.742	0.13	4.65138e-147
IFN response	Mx1	4.09143e-150	5.06461	0.335	0.017	1.27051e-145
Monocytes	Ms4a7	0	11.0801	1	0.004	0
Monocytes	Pf4	0	10.5759	1	0.008	0
Monocytes	F13a1	0	11.6718	0.833	0.001	0
Monocytes	Cp	0	9.02216	0.667	0.002	0
Monocytes	Cd38	0	10.7126	0.611	0.001	0
Monocytes	Clec4n	0	9.76875	0.611	0.002	0
Monocytes	Clec12a	0	12.0722	0.556	0	0
Monocytes	Mndal	0	10.4461	0.5	0	0
Monocytes	Cd163	0	13.671	0.5	0	0
Monocytes	Iqgap2	0	9.13369	0.444	0.001	0
