## Extended Data Table 5 for "Microglia drive demyelination via multiple sclerosis antibodies and BTK signaling"

### Sheet: Human patient metadata
Sample ID	Age (yr)	Sex	Post-mortem interval (h)	MS disease duration (yr)	Type	Sample type	Lesions	Active	Chronic active	Chronic inactive	Remyelinated	Grey matter lesion
CO53	89	F	Unknown	N/A	Control	Paraffin
MS107 OCC	38	M	19	>16	Relapsing progressive	Paraffin	1 chronic active		1			Y
