## Extended Data Table 7 for "Microglia drive demyelination via multiple sclerosis antibodies and BTK signaling"

### Sheet: Primary antibodies
Antibody	Product Number	Company	Concentration
Chicken anti-NF-L	CPCA-NF-L-Degen	EnCor Biotechnology	1:5000
Rabbit anti-GFP	A11122	Invitrogen	1:500
Rat anti-MBP	MAB386	Millipore	1:400
Chicken anti-GFP	gfp-1020	Aves	1:500
Rabbit anti-P2Y12	AS-55043A	Anaspec	1:2000
Rat anti-CD68	MCA1957	BioRad	1:500
Rabbit anti-PLP	ab254363	Abcam	1:100 (human), 1:500 (mouse)
Goat anti-IBA1	ab5076	Abcam	1:500 (human), 1:400 (mouse)

### Sheet: Secondary antibodies
Antibody	Product Number	Company	Concentration
Goat anti-chicken Cy3	103-165-155	Jackson	1:500
Goat anti-rabbit 488	111-546-003	Jackson	1:500
Goat anti-chicken 488	A11039	Invitrogen	1:500
Goat anti-rat 568	A11077	Invitrogen	1:500
Donkey anti-human 594	709-586-149	Jackson	1:500
Donkey anti-chicken 488	703-545-155	Jackson	1:500
Donkey anti-rabbit Cy3	711-165-152	Jackson	1:500
Donkey anti-rat 647	712-605-150	Jackson	1:500
Donkey anti-rabbit 488	A21206	Invitrogen	1:1000
Donkey anti-goat 647	A21447	Invitrogen	1:1000
